# Infectious bronchitis virus vaccination, but not the presence of XCR1, is correlated with large differences in chicken caecal microbiota

**DOI:** 10.1101/2024.05.22.595109

**Authors:** Laura Glendinning, Zhiguang Wu, Lonneke Vervelde, Mick Watson, Adam Balic

## Abstract

The chicken immune system and microbiota play vital roles in maintaining gut homeostasis and protecting against pathogens. In mammals, XCR1+ conventional dendritic cells (cDCs) are located in the gut-draining lymph nodes and play a major role in gut homeostasis. These cDCs sample antigens in the gut luminal contents and limit the inflammatory response to gut commensal microbes by generating appropriate regulatory and effector T-cell responses. We hypothesised that these cells play similar roles in sustaining gut homeostasis in chickens, and that chickens lacking XCR1 were likely to contain a dysbiotic caecal microbiota. Here we compare the caecal microbiota of chickens that were either heterozygous or homozygous XCR1 knockouts, that had or had not been vaccinated for infectious bronchitis virus (IBV). We used short-read (Illumina) and long-read (PacBio HiFi) metagenomic sequencing to reconstruct 670 high-quality, strain-level metagenome assembled genomes. We found no significant differences between alpha-diversity or the abundance of specific microbial taxa between genotypes. However, IBV vaccination was found to correlate with significant differences in the richness and beta-diversity of the microbiota, and to the abundance of forty bacterial genera. In conclusion, we found that a lack of XCR1 was not correlated with significant changes in the chicken microbiota, but IBV vaccination was.

**Data Summary:** The raw sequencing data for this project, as well as primary assemblies, putative genome bins and species-level MAGs, are available in the European Nucleotide Archive under project PRJEB64517. Strain-level MAGs are available through Edinburgh DataShare (https://doi.org/10.7488/ds/7678).

**Impact statement:** Chickens play a vital role in global food systems, with 74 billion chickens killed for meat and 1.6 trillion chicken eggs produced in 2021 alone. The gut microbiota plays a vital role in the health and nutrition of the chicken, contributing to gut homeostasis and the production of nutrients that can be absorbed and used by the host bird. The chicken gut microbiota represents an excellent target to improve pathogen resistance and nutrition, as farmed chickens are not exposed to a maternal hen and thereby develop a low-diversity gut microbiota that negatively impacts their immune development and gut health. In order to develop such microbiota interventions, we first need to understand the fundamental biology behind immune-microbiota interactions. While it is well known that the chicken gut microbiota plays an important role in gut homeostasis, the mechanisms behind this phenomenon are poorly understood. In mammals, XCR1+ conventional dendritic cells have been shown to play a role in maintaining gut homeostasis. In this study we compare the gut microbiota of heterozygous and homozygous XCR1 knockout chickens that did or did not receive infectious bronchitis virus vaccination. We found that the gut microbiota of heterozygous and homozygous XCR1 knockout chickens did not differ significantly, but IBV vaccination did significantly correlate with differences in the microbiota composition.
