## Supplementary material for "Infectious bronchitis virus vaccination, but not the presence of XCR1, is correlated with large differences in chicken caecal microbiota": Table 1

### Sheet: Sheet1
Bird_ID	Sex	Housing_start_of_trial	Housing_post_8_weeks	Hatch_date	Facility	IBV_vaccinated	Sampling_date	Genotype	Pacbio_hifi_sequenced	ENA_sample_number
XCR1 KO HET 6747	female	PEN R4-01	PEN R4-01	2021-05-04	Greenwood_building_ (NARF)	No	2021-09-15	XCR1 WT	No	ERS16138924
XCR1 KO HET 6748	female	PEN R4-01	PEN R4-01	2021-05-04	Greenwood_building_ (NARF)	No	2021-09-15	XCR1 WT	No	ERS16138925
XCR1 KO HET 6753	female	PEN R4-01	PEN R4-01	2021-05-04	Greenwood_building_ (NARF)	No	2021-09-15	XCR1 WT	No	ERS16138926
XCR1 KO HET 6755	male	PEN R4-01	PEN R4-02	2021-05-04	Greenwood_building_ (NARF)	No	2021-09-15	XCR1 WT	Yes	ERS16138927
XCR1 KO HET 6758	male	PEN R4-01	PEN R4-01	2021-05-04	Greenwood_building_ (NARF)	No	2021-09-15	XCR1 WT	No	ERS16138929
XCR1 KO HET 7867	male	PEN R4-01	PEN R4-01	2021-05-05	Greenwood_building_ (NARF)	No	2021-09-15	XCR1 WT	No	ERS16138931
XCR1 KO HET 6734	female	PEN R4-01	PEN S6-08	2021-05-04	Greenwood_building_ (NARF)	Yes	2021-09-14	XCR1 WT	No	ERS16138933
XCR1 KO HET 6741	female	PEN R4-01	PEN S6-08	2021-05-04	Greenwood_building_ (NARF)	Yes	2021-09-14	XCR1 WT	No	ERS16138935
XCR1 KO HET 7839	female	PEN R4-02	PEN S6-08	2021-05-04	Greenwood_building_ (NARF)	Yes	2021-09-14	XCR1 WT	No	ERS16138936
XCR1 KO HET 6730	male	PEN R4-01	PEN S6-08	2021-05-04	Greenwood_building_ (NARF)	Yes	2021-09-14	XCR1 WT	Yes	ERS16138939
XCR1 KO HET 7840	male	PEN R4-02	PEN S6-08	2021-05-04	Greenwood_building_ (NARF)	Yes	2021-09-14	XCR1 WT	No	ERS16138942
XCR1 KO HET 7832	male	PEN R4-02	PEN S6-08	2021-05-04	Greenwood_building_ (NARF)	Yes	2021-09-14	XCR1 WT	No	ERS16138944
XCR1 KO HOM 6737	male	PEN R4-01	PEN R4-02	2021-05-04	Greenwood_building_ (NARF)	No	2021-09-15	XCR1 KO	Yes	ERS16138921
XCR1 KO HOM 6739	male	PEN R4-01	PEN R4-03	2021-05-04	Greenwood_building_ (NARF)	No	2021-09-15	XCR1 KO	No	ERS16138922
XCR1 KO HOM 6740	male	PEN R4-01	PEN R4-03	2021-05-04	Greenwood_building_ (NARF)	No	2021-09-15	XCR1 KO	No	ERS16138923
XCR1 KO HOM 6756	female	PEN R4-01	PEN R4-03	2021-05-04	Greenwood_building_ (NARF)	No	2021-09-15	XCR1 KO	No	ERS16138928
XCR1 KO HOM 6759	female	PEN R4-01	PEN R4-03	2021-05-04	Greenwood_building_ (NARF)	No	2021-09-15	XCR1 KO	No	ERS16138930
XCR1 KO HOM 7868	female	PEN R4-01	PEN R4-03	2021-05-05	Greenwood_building_ (NARF)	No	2021-09-15	XCR1 KO	No	ERS16138932
XCR1 KO HOM 7864	female	PEN R4-01	PEN S6-08	2021-05-04	Greenwood_building_ (NARF)	Yes	2021-09-14	XCR1 KO	No	ERS16138934
XCR1 KO HOM 7853	female	PEN R4-02	PEN S6-08	2021-05-04	Greenwood_building_ (NARF)	Yes	2021-09-14	XCR1 KO	No	ERS16138937
XCR1 KO HOM 7857	female	PEN R4-02	PEN S6-08	2021-05-04	Greenwood_building_ (NARF)	Yes	2021-09-14	XCR1 KO	No	ERS16138938
XCR1 KO HOM 6732	male	PEN R4-01	PEN S6-08	2021-05-04	Greenwood_building_ (NARF)	Yes	2021-09-14	XCR1 KO	Yes	ERS16138940
XCR1 KO HOM 7865	male	PEN R4-01	PEN S6-08	2021-05-04	Greenwood_building_ (NARF)	Yes	2021-09-14	XCR1 KO	No	ERS16138941
XCR1 KO HOM 7852	male	PEN R4-02	PEN S6-08	2021-05-04	Greenwood_building_ (NARF)	Yes	2021-09-14	XCR1 KO	No	ERS16138943
